# Transcriptional Inactivation of TP53 and the BMP Pathway Mediates Therapy-induced Dedifferentiation and Metastasis in Prostate Cancer

**DOI:** 10.1101/2021.04.14.439569

**Authors:** Hyunho Han, Yan Wang, Josue Curto, Sreeharsha Gurrapu, Sara Laudato, Alekya Rumandla, Goutam Chakraborty, Xiaobo Wang, Hong Chen, Yan Jiang, Dhiraj Kumar, Emily Caggiano, Boyu Zhang, Yan Ji, Sankar N. Maity, Min Hu, Shanshan Bai, Ana Aparicio, Eleni Efstathiou, Christopher J. Logothetis, Nicholas Navin, Nora Navone, Yu Chen, Filippo G. Giancotti

**Author notes:** These authors contributed equally (Hyunho Han, Yan Wang). These authors contributed equally and are listed in alphabetical order (Josue Curto, Sreeharsha Gurrapu, Sara Laudato, Alekya Rumandla).

## Abstract

Unsupervised clustering and deconvolution analysis identifies a novel subtype of M-CRPC endowed with hybrid epithelial/mesenchymal (E/M) and luminal progenitor-like traits (Mesenchymal and Stem-like PC, MSPC). Analysis of patient datasets and mechanistic studies indicate that MSPC arises as a consequence of therapy-induced lineage plasticity. AR blockade instigates two separate and complementary processes: 1) transcriptional silencing of *TP53* and hence acquisition of hybrid E/M and stem-like traits; and 2) inhibition of the BMP signaling, which promotes resistance to the pro-apoptotic and anti-proliferative effects of AR inhibition. The drug-tolerant prostate cancer cells generated through reprogramming are rescued by neuregulin and generate metastases in mice. Combined inhibition of HER2/3 and AR or mTORC1 exhibit efficacy in preclinical models of mixed ARPC/MSPC or MSPC, respectively. These results identify a novel subtype of M-CRPC, trace its origin to therapy-induced lineage plasticity, and reveal its dependency on HER2/3 signaling.
