## Supplementary Table S3 for "Transcriptional Inactivation of TP53 and the BMP Pathway Mediates Therapy-induced Dedifferentiation and Metastasis in Prostate Cancer"

### Sheet: Sheet1
Top 100 Upregulated_genes_FDR-q<0.01_in_FHCR_SU2C_UCSF_pure_samples, listed in 2,404 PCO genes
ARPC_pure_UP	MSPC_pure_UP	NEPC_pure_UP	Rank
NEDD4L	ANXA1	TRIM9	1
BMPR1B	ANXA2	SNCAIP	2
MAOA	CHST15	KIF19	3
PMEPA1	SAMD9L	PAM	4
GALNT7	CTHRC1	CRMP1	5
ZBTB16	FXYD5	CHGA	6
ARHGAP6	ATP2B4	BTBD3	7
TMEM192	SAMD9	MTSS1	8
PDLIM5	CRIP2	RGS16	9
STEAP2	PTPRE	MBIP	10
STEAP1	ITGB4	TUBB2B	11
FOLH1	DOCK11	CRTAC1	12
GLUD1	MDFIC	CDKAL1	13
DLX1	ITPRIP	GNAO1	14
KLF15	KIF26B	CHRNB2	15
ZNF649	HLA-E	HOXB5	16
ABCC4	SPATS2L	LYPD1	17
ARHGEF26	TMSB4X	RUNDC3A	18
SPON2	CASP10	DBNDD2	19
ACSL3	LTBP1	SLC36A4	20
C19orf48	OAS2	LPIN1	21
C1orf21	PDLIM1	UNC13A	22
GREB1	ANO9	CACNA2D3	23
ADRB2	XAF1	CXXC4	24
ZNF613	LGALS3	KCNH3	25
ACACA	SATB1	AMPH	26
SLC35F2	LAMP3	SEZ6	27
ELL2	TAGLN2	NUAK1	28
RHOU	MX1	PHYHIPL	29
IVD	PGM2L1	KATNAL1	30
PPP3CA	VOPP1	DNMT1	31
SLC25A27	TPBG	E2F7	32
AR	MYOF	DNM1	33
TMCC3	PRKD3	CACNA2D1	34
ERGIC1	GRAMD1B	UBE2QL1	35
DCXR	TMEM173	HOXB2	36
PLEKHH1	CNN2	MAST1	37
SYNGR2	RSAD2	TNFRSF11B	38
PDE9A	SERPINA1	TEAD1	39
ALDH6A1	ATP2A3	GADD45A	40
GATA2	TLR4	SYT11	41
TRIM36	EFHD2	NRCAM	42
FGFRL1	IFI44L	HES6	43
MLPH	MACC1	PGBD5	44
SH3RF1	MX2	PROX1	45
SPDEF	PLEKHG1	ABLIM2	46
IRS2	IER3	HOXB7	47
MBOAT2	SLFN13	PCNA	48
SORD	MUC1	SSX2IP	49
HPN	DHRS9	STMN1	50
TUBA3D	PYCARD	EFR3B	51
ZG16B	WIPF1	KCNH6	52
FASN	GIMAP2	JAM3	53
C1orf116	VIM	PGAP1	54
BAIAP2	PALLD	ACYP1	55
RAMP1	DAPP1	COTL1	56
IRX3	DPYSL3	FBXO5	57
PLD6	VCAN	GAD1	58
SLC22A5	ARHGAP23	GPSM2	59
CYP39A1	AKR1C1	CCDC88A	60
GRIN3A	SULF1	GNG2	61
NKX3-1	MSN	GPRIN1	62
PLA2G7	CRIP1	LGI2	63
ANKS1B	TM4SF1	TUBA1A	64
UNC13B	UCP2	PPM1D	65
TTLL12	ADAM19	CDKN2A	66
ANKRD29	ITGA2	CDC7	67
LIMCH1	CHI3L1	DERA	68
H2AFJ	SH3BGRL	STX1A	69
ACSM3	PRICKLE2	CEP55	70
VIPR1	OPTN	PEG10	71
TBX3	IFI16	IL13RA1	72
TM7SF2	CDH2	HOXB6	73
TMPRSS2	PLTP	MEX3B	74
CREB3L4	NMI	SLCO3A1	75
ACADL	CTSC	S100A6	76
TUB	ARNTL2	ASF1B	77
LGR4	PCDH9	CDKN2C	78
CCND1	CHST11	CDC25B	79
CDYL2	GBP1	NRM	80
RANBP3L	IFI44	CCNE2	81
ZNF577	MLKL	NR2F1	82
RDH11	TRIM38	MET	83
IRS1	DAB2	ENO2	84
HOMER2	PLCE1	RNASEH2A	85
MYC	SERPINB1	LAPTM4B	86
KLK4	NKD1	DONSON	87
AFF3	ISLR2	TPX2	88
ZNF385B	TTC39B	SMYD3	89
MCCC2	PLEKHA2	H2AFV	90
IGF1R	HLA-DRB5	CDKN2D	91
LONRF2	HDAC9	KIF18A	92
COLEC12	TGFBI	GRIN2C	93
CHPT1	FMNL3	PLEKHA1	94
ACPP	TMPRSS13	RBM38	95
CROT	ARHGDIB	AP3B2	96
KCNN2	MBNL2	KIF2A	97
GLYATL1	HLA-A	NEB	98
EHF	PLSCR1	SGCE	99
CPNE4	OASL	RCAN1	100
